# Site-specific quantification of the *in vivo* UFMylome reveals myosin modification in ALS

**DOI:** 10.1101/2024.10.30.621144

**Authors:** Ronnie Blazev, Barry M. Zee, Hayley Peckham, Yaan-Kit Ng, Christopher T. A. Lewis, Chengxin Zhang, James W. McNamara, Craig A. Goodman, Paul Gregorevic, Julien Ochala, Frederik J. Steyn, Shyuan T. Ngo, Matthew P. Stokes, Benjamin L. Parker

**Affiliations:** Department of Anatomy and Physiology, The University of Melbourne, VIC, Australia; Centre for Muscle Research, The University of Melbourne, VIC, Australia; Cell Signaling Technology, Danvers, MA, USA; Department of Biomedical Sciences, University of Copenhagen, Copenhagen, Denmark; Novo Nordisk A/S, Research and Early Development, Måløv, Denmark; Department of Computational Medicine and Bioinformatics, University of Michigan, Ann Arbor, MI, USA; Murdoch Children’s Research Institute and Melbourne Centre for Cardiovascular Genomics and Regenerative Medicine, The Royal Children’s Hospital, Parkville, VIC, Australia; Melbourne Centre for Cardiovascular Genomics and Regenerative Medicine, The Royal Children’s Hospital, Melbourne, VIC, Australia; Novo Nordisk Foundation Center for Stem Cell Medicine, Murdoch Children’s Research Institute, Melbourne, VIC, Australia; Department of Neurology, University of Washington School of Medicine, Seattle, WA, USA; Department of Neurology, Royal Brisbane and Women’s Hospital, Brisbane, QLD, Australia; School of Biomedical Sciences, The University of Queensland, Brisbane, QLD, Australia; Australian Institute for Bioengineering and Nanotechnology, The University of Queensland, Brisbane, QLD, Australia; Centre for Clinical Research, The University of Queensland, Brisbane, QLD, Australia

**Keywords:** Ubiquitin Fold Modifier 1 (UFM1), UFMylation, ubiquitin-like modification

## Abstract

UFMylation is a ubiquitin-like protein post-translational modification of Ubiquitin Fold Modifier 1 (UFM1) applied to substrate proteins. The UFMylation system is important for normal development and plays a critical role in a variety of cellular processes including regulating telomere length, stress responses and protein quality control. Here, we describe the development of an antibody-based enrichment approach to immunoprecipitate *in vivo* remnant UFMylated peptides and identification by liquid chromatography and tandem mass spectrometry (LC-MS/MS). We used this approach to identify >200 UFMylation sites from various mouse tissues revealing extensive modification in skeletal muscle. Furthermore, we show that UFMylation is increased in skeletal muscle biopsies from people living with Amyotrophic Lateral Sclerosis (plwALS). Quantification of UFMylation sites in these participant biopsies with multiplexed isotopic labeling and LC-MS/MS reveal prominent increases in myosin UFMylation. Finally, *in silico* modelling suggest UFMylation of myosin directly adjacent to the ATP-binding site may regulate stability and/or function. Our data suggest that although UFMylation is not as widespread as ubiquitylation, its *in vivo* status is more complex than previously thought.
