## Supplementary Tables for "Site-specific quantification of the *in vivo* UFMylome reveals myosin modification in ALS": Table S3.xlsx

### Sheet: 230531_Exploris_BenParker_BP-64
Protein Accessions	Protein Descriptions	Modifications in Master Proteins all Sites	Modifications in Master Proteins	ptmRS Best Site Probabilities	Log(shUFC1 / shScr)	p-value shUFC1 vs shScr		q-value shUFC1 vs shScr	p<0.05	q<0.05	SCR_1	UFC1_1	SCR_2	UFC1_2	SCR_3	UFC1_3	SCR_4	UFC1_4	SCR_5	UFC1_5	SCR_6	UFC1_6	SCR_7	UFC1_7	SCR_8	UFC1_8	Modifications	Charge	Rank	Delta Score	XCorr	Percolator q-Value	Percolator PEP	Sequence	ptmRS Best Site Probabilities		mz in Da	MHplus in Da	Theo MHplus in Da	Delta M in ppm	RT in min	First Scan	Spectrum File
J3QPZ9;P21550	Isoform of P21550, Phosphopyruvate hydratase (Fragment) OS=Mus musculus OX=10090 GN=Eno3 PE=1 SV=1;Beta-enolase OS=Mus musculus OX=10090 GN=Eno3 PE=1 SV=3	P21550 1xVGTMTpro [K239(100)]	P21550 1xVGTMTpro [K239(100)]	K11(VGTMTpro): 100	-0.271912	0.0798911	1.0975	0.147798			3.88364	4.02333	4.33623	3.51303	4.05269	3.28414	3.20475	2.73132	3.03635	3.10132	2.92826	2.94902	3.07098	2.8451	3.25782	3.14816	K11(VGTMTpro);N-Term(TMTpro)	3	1	0.5708	4.59	0.0001197	1.59e-08	TAIQAAGYPDK	K11(VGTMTpro): 100		507.054	2025.19	2025.19	0.86	25.6067	11327	230531_Exploris_BenParker_BP-6445_A2.raw
Q5SX39;P13542	Myosin-4 OS=Mus musculus OX=10090 GN=Myh4 PE=1 SV=1;Myosin-8 OS=Mus musculus OX=10090 GN=Myh8 PE=2 SV=2	Q5SX39 1xVGTMTpro [K1795(100)]; P13542 1xVGTMTpro [K1794(100)]	Q5SX39 1xVGTMTpro [K1795(100)]; P13542 1xVGTMTpro [K1794(100)]	K7(VGTMTpro): 100	-1.52984	0.000127483	3.89455	0.00205229	+	+	1.32062	0.451634	1.4689	-0.630614	1.45625	-0.756729	1.19292	-0.723876	0.663981	-0.796231	0.74349	0.155278	0.645569	-0.956057	0.90541	-0.584962	K7(VGTMTpro);M2(Oxidation);N-Term(TMTpro)	4	1	0.6546	3.88	0.0001197	0.0001084	NMEQTVKDLQHR	K7(VGTMTpro): 100		633.701	1899.09	1899.08	2.88	41.5256	24441	230531_Exploris_BenParker_BP-6445_A2.raw
E9PUM3;Q9WUB3	Isoform of Q9WUB3, Alpha-1,4 glucan phosphorylase OS=Mus musculus OX=10090 GN=Pygm PE=1 SV=1;Glycogen phosphorylase, muscle form OS=Mus musculus OX=10090 GN=Pygm PE=1 SV=3	E9PUM3 1xVGTMTpro [K245(100)]	E9PUM3 1xVGTMTpro [K245(100)]	K9(VGTMTpro): 100	-0.216898	0.235755	0.627539	0.335498			3.26534	3.65861	3.73186	2.86757	3.59284	2.66374	2.41368	2.35645	2.41263	2.51558	2.13639	2.28652	2.35232	2.07428	2.74995	2.49707	K9(VGTMTpro);N-Term(TMTpro)	3	1	0.5917	3.87	0.000703	0.003894	TNFDAFPDK	K9(VGTMTpro): 100		479.535	1915.12	1915.12	-1.16	109.585	74524	230531_Exploris_BenParker_BP-6445_A3.raw
E9Q8K5;A2ASS6;A0A5K1VVQ9;A0A5K1VVQ1;A2ASS6-2;E9Q8N1	Isoform of A2ASS6, Titin OS=Mus musculus OX=10090 GN=Ttn PE=1 SV=1;Titin OS=Mus musculus OX=10090 GN=Ttn PE=1 SV=1;Isoform of A2ASS6, Titin OS=Mus musculus OX=10090 GN=Ttn PE=1 SV=1;Isoform of A2ASS6, Titin OS=Mus musculus OX=10090 GN=Ttn PE=1 SV=1;Isoform of A2ASS6, Isoform 2 of Titin OS=Mus musculus OX=10090 GN=Ttn PE=1 SV=1;Isoform of A2ASS6, Titin OS=Mus musculus OX=10090 GN=Ttn PE=1 SV=1	A2ASS6 1xVGTMTpro [K16357(100)]; A0A5K1VVQ9 1xVGTMTpro [K16482(100)]	A2ASS6 1xVGTMTpro [K16357(100)]; A0A5K1VVQ9 1xVGTMTpro [K16482(100)]	K10(VGTMTpro): 100	-0.0499839	0.77434	0.111068	0.840036			4.04933	4.40449	3.6194	3.65122	3.29217	3.27149	2.42019	2.09803	2.83587	1.75737	2.1205	2.1272	2.51671	2.87329	3.00761	3.27883	K10(VGTMTpro);N-Term(TMTpro)	3	1	0.2762	3.15	0.0001197	2.88e-06	IGGGEYIELK	K10(VGTMTpro): 100		462.767	1848.05	1848.05	0.56	29.4935	14189	230531_Exploris_BenParker_BP-6445_A9.raw
Q5SX39;P13542	Myosin-4 OS=Mus musculus OX=10090 GN=Myh4 PE=1 SV=1;Myosin-8 OS=Mus musculus OX=10090 GN=Myh8 PE=2 SV=2	Q5SX39 1xVGTMTpro [K1795(100)]; P13542 1xVGTMTpro [K1794(100)]	Q5SX39 1xVGTMTpro [K1795(100)]; P13542 1xVGTMTpro [K1794(100)]	K7(VGTMTpro): 100	-1.00142	5.10771e-05	4.29177	0.00188985	+	+	0.778152	0.0884686	0.848577	-0.675237	0.861248	-0.541461	0.144597	-0.860449	0.141801	-0.750428	0.162184	-0.410188	-0.0921574	-1.09212	0.493332	-0.432192	K7(VGTMTpro);M2(Oxidation);N-Term(TMTpro)	4	1	0.6634	3.03	0.0001197	1.59e-05	NMEQTVKDLQHR	K7(VGTMTpro): 100		570.566	2279.24	2279.24	-0.25	34.7194	18173	230531_Exploris_BenParker_BP-6445_A9.raw
E9Q8K5;A2ASS6;A0A5K1VVQ9;A0A5K1VVQ1;A2ASS6-2;E9Q8N1	Isoform of A2ASS6, Titin OS=Mus musculus OX=10090 GN=Ttn PE=1 SV=1;Titin OS=Mus musculus OX=10090 GN=Ttn PE=1 SV=1;Isoform of A2ASS6, Titin OS=Mus musculus OX=10090 GN=Ttn PE=1 SV=1;Isoform of A2ASS6, Titin OS=Mus musculus OX=10090 GN=Ttn PE=1 SV=1;Isoform of A2ASS6, Isoform 2 of Titin OS=Mus musculus OX=10090 GN=Ttn PE=1 SV=1;Isoform of A2ASS6, Titin OS=Mus musculus OX=10090 GN=Ttn PE=1 SV=1	A2ASS6 1xVGTMTpro [K16357(100)]; A0A5K1VVQ9 1xVGTMTpro [K16482(100)]	A2ASS6 1xVGTMTpro [K16357(100)]; A0A5K1VVQ9 1xVGTMTpro [K16482(100)]	K10(VGTMTpro): 100	-0.0441222	0.754294	0.122459	0.840036			2.90646	3.13075	2.58844	2.56192	2.3388	2.4178	1.5777	1.27845	1.76749	0.883778	1.06981	1.24101	1.59209	1.86769	1.97199	2.07841	K10(VGTMTpro);N-Term(TMTpro)	3	1	0.2189	2.97	0.0001197	0.0003582	IGGGEYIELK	K10(VGTMTpro): 100		773.78	2319.33	2319.33	-0.42	57.0013	36114	230531_Exploris_BenParker_BP-6445_A1.raw
E9PUM3;Q9WUB3	Isoform of Q9WUB3, Alpha-1,4 glucan phosphorylase OS=Mus musculus OX=10090 GN=Pygm PE=1 SV=1;Glycogen phosphorylase, muscle form OS=Mus musculus OX=10090 GN=Pygm PE=1 SV=3	E9PUM3 1xVGTMTpro [K245(100)]	E9PUM3 1xVGTMTpro [K245(100)]	K9(VGTMTpro): 100	-0.290237	0.0654668	1.18398	0.133544			2.86673	3.06549	3.35295	2.38215	3.10584	2.41871	2.30268	2.29462	2.16466	2.07188	2.16036	1.98075	2.15557	1.87683	2.5303	2.22677	K9(VGTMTpro);N-Term(TMTpro)	3	1	0.5868	2.88	0.0002342	0.001821	TNFDAFPDK	K9(VGTMTpro): 100		556.566	2223.24	2223.23	7.34	49.678	30387	230531_Exploris_BenParker_BP-6445_A12.raw
Q5SX40;G3UW82;P13542	Myosin-1 OS=Mus musculus OX=10090 GN=Myh1 PE=1 SV=1;Myosin, heavy polypeptide 2, skeletal muscle, adult OS=Mus musculus OX=10090 GN=Myh2 PE=1 SV=1;Myosin-8 OS=Mus musculus OX=10090 GN=Myh8 PE=2 SV=2	Q5SX40 1xVGTMTpro [K1267(100)]; G3UW82 1xVGTMTpro [K1267(100)]; P13542 1xVGTMTpro [K1263(100)]	Q5SX40 1xVGTMTpro [K1267(100)]; G3UW82 1xVGTMTpro [K1267(100)]; P13542 1xVGTMTpro [K1263(100)]	K10(VGTMTpro): 100	-0.37372	0.0561992	1.25027	0.133544			3.55028	3.57351	3.93314	3.7512	3.63243	3.89374	3.52432	2.82337	3.34592	2.33083	3.49901	3.50443	3.40316	2.84769	3.82821	3.00192	K10(VGTMTpro);N-Term(TMTpro)	3	1	0.2774	2.74	0.0001197	9.21e-08	TLEDQVSELK	K10(VGTMTpro): 100		675.735	2025.19	2025.19	0.3	25.6125	11332	230531_Exploris_BenParker_BP-6445_A2.raw
P07310;A0A0J9YKD4	Creatine kinase M-type OS=Mus musculus OX=10090 GN=Ckm PE=1 SV=1;Isoform of P07310, Creatine kinase OS=Mus musculus OX=10090 GN=Ckm PE=1 SV=1	P07310 1xVGTMTpro [K116(100)]	P07310 1xVGTMTpro [K116(100)]	K9(VGTMTpro): 100	-0.363611	0.0613759	1.212	0.133544			1.40439	1.66446	1.94811	0.904681	1.72292	0.686024	0.473583	0.0606961	0.248943	0.192087	0.419119	0.304334	0.486447	0.174874	0.596017	0.403481	K9(VGTMTpro);N-Term(TMTpro)	4	1	0.3815	2.7	0.005284	0.03369	TDLNHENLK	K9(VGTMTpro): 100		616.026	1846.06	1846.06	4.41	46.9302	28252	230531_Exploris_BenParker_BP-6445_A3.raw
Q5SX40;P13541;Q5SX39;G3UW82;Q02566;B1AR69;Q91Z83;P13542	Myosin-1 OS=Mus musculus OX=10090 GN=Myh1 PE=1 SV=1;Myosin-3 OS=Mus musculus OX=10090 GN=Myh3 PE=2 SV=2;Myosin-4 OS=Mus musculus OX=10090 GN=Myh4 PE=1 SV=1;Myosin, heavy polypeptide 2, skeletal muscle, adult OS=Mus musculus OX=10090 GN=Myh2 PE=1 SV=1;Myosin-6 OS=Mus musculus OX=10090 GN=Myh6 PE=1 SV=2;Myosin, heavy polypeptide 13, skeletal muscle OS=Mus musculus OX=10090 GN=Myh13 PE=1 SV=1;Myosin…	Q5SX40 1xVGTMTpro [K1381(100)]; P13541 1xVGTMTpro [K1375(100)]; Q5SX39 1xVGTMTpro [K1378(100)]; G3UW82 1xVGTMTpro [K1381(100)]; B1AR69 1xVGTMTpro [K1378(100)]; Q91Z83 1xVGTMTpro [K1374(100)]; P13542 1xVGTMTpro [K1377(100)]	Q5SX40 1xVGTMTpro [K1381(100)]; P13541 1xVGTMTpro [K1375(100)]; Q5SX39 1xVGTMTpro [K1378(100)]; G3UW82 1xVGTMTpro [K1381(100)]; B1AR69 1xVGTMTpro [K1378(100)]; Q91Z83 1xVGTMTpro [K1374(100)]; P13542 1xVGTMTpro [K1377(100)]	K2(VGTMTpro): 100	-2.0194	0.000943249	3.02537	0.0058167	+	+	3.78053	2.95438	3.87197	1.47696	3.86056	1.17537	3.61542	0.903882	3.75482	0.249572	3.18213	2.83315	3.34179	1.72876	3.48889	1.41887	K2(VGTMTpro);N-Term(TMTpro)	3	1	0.412	2.67	0.0006202	0.003456	TKYETDAIQR	K2(VGTMTpro): 100		607.004	1819	1818.99	4.64	53.3233	34115	230531_Exploris_BenParker_BP-6445_A2.raw
P63038-2;P63038	Isoform of P63038, Isoform 2 of 60 kDa heat shock protein, mitochondrial OS=Mus musculus OX=10090 GN=Hspd1 PE=1 SV=1;60 kDa heat shock protein, mitochondrial OS=Mus musculus OX=10090 GN=Hspd1 PE=1 SV=1	P63038 1xVGTMTpro [K417(100)]	P63038 1xVGTMTpro [K417(100)]	K12(VGTMTpro): 100	0.0351136	0.794628	0.0998359	0.840036			2.06385	2.47233	2.43451	2.32287	1.7749	2.25463	1.52734	1.05799	1.58087	1.11169	1.05611	1.04307	1.47493	1.70615	1.68154	1.90621	K12(VGTMTpro);N-Term(TMTpro)	3	1	0.4348	2.53	0.0001197	2.71e-05	VGGTSDVEVNEK	K12(VGTMTpro): 100		479.535	1915.12	1915.12	-1.93	97.3513	66778	230531_Exploris_BenParker_BP-6445_A3.raw
P07310;A0A0J9YKD4	Creatine kinase M-type OS=Mus musculus OX=10090 GN=Ckm PE=1 SV=1;Isoform of P07310, Creatine kinase OS=Mus musculus OX=10090 GN=Ckm PE=1 SV=1	P07310 1xVGTMTpro [K116(100)]	P07310 1xVGTMTpro [K116(100)]	K9(VGTMTpro): 100	-0.699307	0.00132099	2.8791	0.00698239	+	+	2.24414	2.0156	2.78022	1.51221	2.33683	1.27606	1.41612	0.370687	1.07181	0.491158	1.15119	0.813587	1.11163	0.436261	1.32193	0.923844	K9(VGTMTpro);N-Term(TMTpro)	4	1	0.4309	2.46	0.0001197	6.7e-05	TDLNHENLK	K9(VGTMTpro): 100		615.036	1843.09	1843.08	5.39	58.8332	38014	230531_Exploris_BenParker_BP-6445_A3.raw
Q5SX40;P13541;Q5SX39;G3UW82;Q02566;B1AR69;Q91Z83;P13542	Myosin-1 OS=Mus musculus OX=10090 GN=Myh1 PE=1 SV=1;Myosin-3 OS=Mus musculus OX=10090 GN=Myh3 PE=2 SV=2;Myosin-4 OS=Mus musculus OX=10090 GN=Myh4 PE=1 SV=1;Myosin, heavy polypeptide 2, skeletal muscle, adult OS=Mus musculus OX=10090 GN=Myh2 PE=1 SV=1;Myosin-6 OS=Mus musculus OX=10090 GN=Myh6 PE=1 SV=2;Myosin, heavy polypeptide 13, skeletal muscle OS=Mus musculus OX=10090 GN=Myh13 PE=1 SV=1;Myosin…	Q5SX40 1xVGTMTpro [K975(100); K981(0)]; P13541 1xVGTMTpro [K969(100); K975(0)]; Q5SX39 1xVGTMTpro [K972(100); K978(0)]; G3UW82 1xVGTMTpro [K975(100); K981(0)]; B1AR69 1xVGTMTpro [K972(100); K978(0)]; Q91Z83 1xVGTMTpro [K968(100); K974(0)]; P13542 1xVGTMTpro [K971(100); K977(0)]	Q5SX40 1xVGTMTpro [K975(100)]; P13541 1xVGTMTpro [K969(100)]; Q5SX39 1xVGTMTpro [K972(100)]; G3UW82 1xVGTMTpro [K975(100)]; B1AR69 1xVGTMTpro [K972(100)]; Q91Z83 1xVGTMTpro [K968(100)]; P13542 1xVGTMTpro [K971(100)]	K2(VGTMTpro): 100	-1.63274	0.000221869	3.6539	0.00205229	+	+	4.01016	2.98063	2.83984	1.80262	3.97291	1.52143	3.10424	1.18982	2.71079	1.13832	3.08914	2.27151	3.23774	0.6265	3.26477	1.63688	K2(VGTMTpro);K8(TMTpro);N-Term(TMTpro)	4	1	0.4237	2.36	0.005954	0.04316	EKHATENK	K2(VGTMTpro): 100		570.567	2279.24	2279.24	1.14	34.912	18328	230531_Exploris_BenParker_BP-6445_A9.raw
P07310;A0A0J9YKD4	Creatine kinase M-type OS=Mus musculus OX=10090 GN=Ckm PE=1 SV=1;Isoform of P07310, Creatine kinase OS=Mus musculus OX=10090 GN=Ckm PE=1 SV=1	P07310 1xVGTMTpro [K101(0); K105(100)]	P07310 1xVGTMTpro [K105(100)]	K9(VGTMTpro): 100	-0.228327	0.136931	0.8635	0.230292			4.34331	4.03555	4.34526	3.40911	4.20553	3.9157	3.18338	2.88035	2.87702	3.23873	3.00713	2.98167	3.1174	2.70899	3.10175	3.18407	K5(TMTpro);K9(VGTMTpro);N-Term(TMTpro)	4	1	0.2232	2.33	0.006406	0.04594	HGGYKPTDK	K9(VGTMTpro): 100		830.443	2489.32	2489.32	-2	66.6658	44357	230531_Exploris_BenParker_BP-6445_A3.raw
P07310;A0A0J9YKD4	Creatine kinase M-type OS=Mus musculus OX=10090 GN=Ckm PE=1 SV=1;Isoform of P07310, Creatine kinase OS=Mus musculus OX=10090 GN=Ckm PE=1 SV=1	P07310 1xVGTMTpro [K116(100)]	P07310 1xVGTMTpro [K116(100)]	K9(VGTMTpro): 100	-0.361138	0.0516313	1.28709	0.133544			2.15608	2.45891	2.4316	1.62078	2.51682	1.4973	1.12481	0.672425	0.860217	0.531888	0.909341	0.981668	1.14431	0.652753	1.10691	0.945257	K9(VGTMTpro);N-Term(TMTpro)	4	1	0.2165	2.31	0.0005318	0.002369	TDLNHENLK	K9(VGTMTpro): 100		462.768	1848.05	1848.05	1.48	29.4931	14213	230531_Exploris_BenParker_BP-6445_A10.raw
P24270	Catalase OS=Mus musculus OX=10090 GN=Cat PE=1 SV=4	P24270 1xVGTMTpro [K243(100)]	P24270 1xVGTMTpro [K243(100)]	K6(VGTMTpro): 100	-0.0576654	0.759543	0.119447	0.840036			0.870309	0.196916	0	0.190278	-0.125077	0.882477	0.363053	-0.135814	0.394737	0.354608	0.359843	0.244088	0.529141	0.220266	0.101753	0.079617	K6(VGTMTpro);N-Term(TMTpro)	3	1	0.5628	2.31	0.0001197	3.62e-05	TDQGIKNLPVGEAGR	K6(VGTMTpro): 100		689.394	2754.55	2754.56	-2.2	49.8983	30566	230531_Exploris_BenParker_BP-6445_A6.raw
H7BXC3;P17751;P17751-2	Isoform of P17751, Triosephosphate isomerase OS=Mus musculus OX=10090 GN=Tpi1 PE=1 SV=1;Triosephosphate isomerase OS=Mus musculus OX=10090 GN=Tpi1 PE=1 SV=5;Isoform of P17751, Isoform 2 of Triosephosphate isomerase OS=Mus musculus OX=10090 GN=Tpi1 PE=1 SV=5	P17751 1xVGTMTpro [K113(100)]	P17751 1xVGTMTpro [K113(100)]	K13(VGTMTpro): 100	-0.537408	0.00350558	2.45524	0.0130057	+	+	0.377005	0.400711	0.780219	-0.0480943	0.599861	-0.304854	-0.180283	-0.573735	-0.340451	-0.99554	-0.360237	-0.439532	0.251682	-0.56649	-0.0280147	-0.671946	K13(VGTMTpro);N-Term(TMTpro)	4	1	0.4649	2.28	0.0001197	0.0005458	HVFGESDELIGQK	K13(VGTMTpro): 100		615.037	1843.1	1843.08	7.08	58.9214	38024	230531_Exploris_BenParker_BP-6445_A4.raw
Q5SX40;P13541;Q5SX39;G3UW82;Q02566;B1AR69;Q91Z83;P13542	Myosin-1 OS=Mus musculus OX=10090 GN=Myh1 PE=1 SV=1;Myosin-3 OS=Mus musculus OX=10090 GN=Myh3 PE=2 SV=2;Myosin-4 OS=Mus musculus OX=10090 GN=Myh4 PE=1 SV=1;Myosin, heavy polypeptide 2, skeletal muscle, adult OS=Mus musculus OX=10090 GN=Myh2 PE=1 SV=1;Myosin-6 OS=Mus musculus OX=10090 GN=Myh6 PE=1 SV=2;Myosin, heavy polypeptide 13, skeletal muscle OS=Mus musculus OX=10090 GN=Myh13 PE=1 SV=1;Myosin…	Q5SX40 1xVGTMTpro [K975(100); K981(0)]; P13541 1xVGTMTpro [K969(100); K975(0)]; Q5SX39 1xVGTMTpro [K972(100); K978(0)]; G3UW82 1xVGTMTpro [K975(100); K981(0)]; B1AR69 1xVGTMTpro [K972(100); K978(0)]; Q91Z83 1xVGTMTpro [K968(100); K974(0)]; P13542 1xVGTMTpro [K971(100); K977(0)]	Q5SX40 1xVGTMTpro [K975(100)]; P13541 1xVGTMTpro [K969(100)]; Q5SX39 1xVGTMTpro [K972(100)]; G3UW82 1xVGTMTpro [K975(100)]; B1AR69 1xVGTMTpro [K972(100)]; Q91Z83 1xVGTMTpro [K968(100)]; P13542 1xVGTMTpro [K971(100)]	K2(VGTMTpro): 100	-2.03758	0.000211019	3.67568	0.00205229	+	+	3.39263	1.97846	2.18724	0.978556	3.37293	0.521427	2.49455	-0.238449	1.82106	0.0177565	2.44487	1.49476	2.54391	-0.616919	2.48245	0.303392	K2(VGTMTpro);K8(TMTpro);N-Term(TMTpro)	3	1	0.4	2.25	0.0004529	0.002101	EKHATENK	K2(VGTMTpro): 100		607.004	1819	1818.99	5.65	53.2637	33470	230531_Exploris_BenParker_BP-6445_A3.raw
E9Q5F6;P62984;Q5SX22;E9Q4P0;P62983;P0CG49;E9Q9J0;A0A0A6YW67;E9QNP0;P0CG50	Isoform of P0CG50, Polyubiquitin-C (Fragment) OS=Mus musculus OX=10090 GN=Ubc PE=1 SV=1;Ubiquitin-60S ribosomal protein L40 OS=Mus musculus OX=10090 GN=Uba52 PE=1 SV=2;Isoform of P0CG49, Polyubiquitin-B (Fragment) OS=Mus musculus OX=10090 GN=Ubb PE=4 SV=2;Isoform of Q80XH1, KxDL motif-containing protein 1 (Fragment) OS=Mus musculus OX=10090 GN=Kxd1 PE=1 SV=1;Ubiquitin-40S ribosomal protein S27a O…	E9Q5F6 1xVGTMTpro [K63(100)]; 1xVGTMTpro [K139(100)]	E9Q5F6 1xVGTMTpro [K63(100)]; 1xVGTMTpro [K139(100)]	K9(VGTMTpro): 100	-0.029917	0.694185	0.158525	0.840036			2.35165	2.30933	2.56302	2.63455	2.33089	2.70119	2.31758	2.10066	1.88511	1.90182	2.10443	2.12302	2.29598	2.13564	2.39337	2.09646	K9(VGTMTpro);N-Term(TMTpro)	3	1	0.5467	2.25	0.0001197	0.001425	TLSDYNIQK	K9(VGTMTpro): 100		462.767	1848.05	1848.05	-0.5	29.4885	14209	230531_Exploris_BenParker_BP-6445_A10.raw
P07310;A0A0J9YKD4	Creatine kinase M-type OS=Mus musculus OX=10090 GN=Ckm PE=1 SV=1;Isoform of P07310, Creatine kinase OS=Mus musculus OX=10090 GN=Ckm PE=1 SV=1	P07310 1xVGTMTpro [K101(0); K105(100)]	P07310 1xVGTMTpro [K105(100)]	K9(VGTMTpro): 100	-0.346241	0.0659849	1.18056	0.133544			2.56414	2.26018	2.59105	1.71168	2.36617	1.60284	1.52432	0.867279	1.09661	1.26638	1.28299	1.47524	1.46978	0.824254	1.45741	1.57469	K5(TMTpro);K9(VGTMTpro);N-Term(TMTpro)	3	1	0.3498	2.23	0.004677	0.02792	HGGYKPTDK	K9(VGTMTpro): 100		595.669	1784.99	1784.98	5.12	36.4213	19660	230531_Exploris_BenParker_BP-6445_A12.raw
Q91VR5;A0A1Y7VM48	ATP-dependent RNA helicase DDX1 OS=Mus musculus OX=10090 GN=Ddx1 PE=1 SV=1;Isoform of Q91VR5, ATP-dependent RNA helicase DDX1 (Fragment) OS=Mus musculus OX=10090 GN=Ddx1 PE=1 SV=1	Q91VR5 1xVGTMTpro [K162(100)]	Q91VR5 1xVGTMTpro [K162(100)]	K16(VGTMTpro): 100	0.0263483	0.864555	0.0632072	0.888571			0.217722	0.338934	0.666263	0.681025	0.133413	0.934754	0.432315	0.748193	0.413285	0.0612144	0.50226	0.0395284	0.488994	0.6265	0.749122	0.384011	K16(VGTMTpro);M6(Oxidation);N-Term(TMTpro)	3	1	0.5138	2.18	0.0001197	0.001138	VGWSTMQASLDLGTDK	K16(VGTMTpro): 100		493.496	2463.45	2463.44	4.75	45.888	27489	230531_Exploris_BenParker_BP-6445_A4.raw
P07310;A0A0J9YKD4	Creatine kinase M-type OS=Mus musculus OX=10090 GN=Ckm PE=1 SV=1;Isoform of P07310, Creatine kinase OS=Mus musculus OX=10090 GN=Ckm PE=1 SV=1	P07310 1xVGTMTpro [K116(100)]	P07310 1xVGTMTpro [K116(100)]	K9(VGTMTpro): 100	-0.542561	0.00307252	2.51251	0.0130057	+	+	2.46358	2.49274	2.76261	1.82682	2.45078	1.56188	1.51218	0.804131	1.40006	0.673038	1.17129	0.929064	1.59327	0.977516	1.37209	1.12019	K9(VGTMTpro);N-Term(TMTpro)	4	1	0.2512	2.07	0.0001197	0.0002357	TDLNHENLK	K9(VGTMTpro): 100		642.709	1926.11	1926.1	5.06	59.4007	37960	230531_Exploris_BenParker_BP-6445_A10.raw
Q4ZJM7	Otolin-1 OS=Mus musculus OX=10090 GN=Otol1 PE=1 SV=2	Q4ZJM7 1xVGTMTpro [K300(100); K315(0)]	Q4ZJM7 1xVGTMTpro [K300(100)]	K3(VGTMTpro): 100	-0.0529568	0.744546	0.128109	0.840036			-0.0397096	0.347923	0.363151	0.651217	0.635646	0.766112	0.352881	0.317412	0.894568	0.481594	1.03632	0.216134	0.643285	0.279671	0.137503	0.539929	K18(TMTpro);K3(VGTMTpro);N-Term(TMTpro)	4	1	0.3184	2.01	0.002856	0.01502	GEKGEIGSPGFTGPAGPK	K3(VGTMTpro): 100		734.154	2933.59	2933.6	-0.81	68.5154	44347	230531_Exploris_BenParker_BP-6445_A9.raw
P07310;A0A0J9YKD4	Creatine kinase M-type OS=Mus musculus OX=10090 GN=Ckm PE=1 SV=1;Isoform of P07310, Creatine kinase OS=Mus musculus OX=10090 GN=Ckm PE=1 SV=1	P07310 1xVGTMTpro [K116(100)]	P07310 1xVGTMTpro [K116(100)]	K9(VGTMTpro): 100	-0.601144	0.00351504	2.45407	0.0130057	+	+	2.43851	2.35686	2.77946	1.64518	2.59243	1.52143	1.42748	0.658211	1.34454	0.673038	1.1475	1.04307	1.26512	0.840957	1.61788	1.06502	K9(VGTMTpro);N-Term(TMTpro)	4	1	0.175	2	0.002593	0.01344	TDLNHENLK	K9(VGTMTpro): 100		462.769	1848.05	1848.05	3.99	29.4043	14247	230531_Exploris_BenParker_BP-6445_A11.raw
Q5SX39	Myosin-4 OS=Mus musculus OX=10090 GN=Myh4 PE=1 SV=1	Q5SX39 1xVGTMTpro [K1448(100)]	Q5SX39 1xVGTMTpro [K1448(100)]	K10(VGTMTpro): 100	-0.345501	0.0551347	1.25857	0.133544			2.36311	2.28847	2.61599	1.57547	2.30788	1.58986	1.31321	0.83289	1.09333	0.531888	1.02432	1.18923	0.987447	1.10572	1.47149	1.29924	C5(Carbamidomethyl);K10(VGTMTpro);N-Term(TMTpro)	3	1	0.3909	1.97	0.0006202	0.003458	SNAACAALDK	K10(VGTMTpro): 100		615.036	1843.09	1843.08	5.69	58.9796	38755	230531_Exploris_BenParker_BP-6445_A2.raw
Q9QZ47-11;Z4YKH8;A0A0R4J1B0;A0A0R4J1B1;Z4YKF8;Z4YKG8;A0A0R4J1A8;Q9QZ47-4;Q9QZ47;Z4YJU0;Q9QZ47-8;F6RL36;A2A6I8;A2A6J0;A2A6I0;A2A6H6;Q9QZ47-13;A2A6I3;Z4YKD9;Q9QZ47-14;Q9QZ47-3;Q9QZ47-5;Q9QZ47-10;Z4YNB2;Q9QZ47-2;Z4YKG3;Q9QZ47-7;J3QP61;Z4YKE7;A2A6J1;Q9QZ47-12;Q9QZ47-9;A2A6I5;Q9QZ47-6	Isoform of Q9QZ47, Isoform B3e16 of Troponin T, fast skeletal muscle OS=Mus musculus OX=10090 GN=Tnnt3 PE=1 SV=3;Isoform of Q9QZ47, Troponin T, fast skeletal muscle OS=Mus musculus OX=10090 GN=Tnnt3 PE=1 SV=1;Isoform of Q9QZ47, Troponin T, fast skeletal muscle OS=Mus musculus OX=10090 GN=Tnnt3 PE=1 SV=1;Isoform of Q9QZ47, Troponin T, fast skeletal muscle OS=Mus musculus OX=10090 GN=Tnnt3 PE=1 SV=…	Z4YKH8 1xVGTMTpro [K185(0); K196(100)]	Z4YKH8 1xVGTMTpro [K196(100)]	K12(VGTMTpro): 100	-0.0158512	0.926253	0.0332704	0.926253			0.912537	0.567753	0.721199	0.608421	1.18043	0.626876	0.935573	0.784635	1.29967	0.89823	0.784403	1.52925	0.251682	0.836799	0.660626	0.767339	K1(TMTpro);K12(VGTMTpro);N-Term(TMTpro)	5	1	0.4643	1.96	0.0005318	0.002753	KPLNIDHLSDDK	K12(VGTMTpro): 100		427.003	1704.99	1704.98	6.84	24.8737	10842	230531_Exploris_BenParker_BP-6445_A7.raw
D3Z6I8;A0A0R4J1P2;P21107;E9Q7Q3	Isoform of P21107, Tropomyosin alpha-3 chain OS=Mus musculus OX=10090 GN=Tpm3 PE=1 SV=1;Isoform of P21107, Tropomyosin alpha-3 chain OS=Mus musculus OX=10090 GN=Tpm3 PE=1 SV=1;Tropomyosin alpha-3 chain OS=Mus musculus OX=10090 GN=Tpm3 PE=1 SV=3;Isoform of P21107, Tropomyosin alpha-3 chain OS=Mus musculus OX=10090 GN=Tpm3 PE=1 SV=1	A0A0R4J1P2 1xVGTMTpro [K189(100); K198(0)]	A0A0R4J1P2 1xVGTMTpro [K189(100)]	K7(VGTMTpro): 100	-1.45011	0.0685764	1.16383	0.133544			-0.787902	-0.268748	-0.928615	-1.19738	-0.467567	-1.28081	1.18911	-1.08114	-1.09229	-1.15548	0.222976	-1.12951	3.98294	-1.59991	-0.241008	-2.01027	C8(Carbamidomethyl);K16(TMTpro);K7(VGTMTpro);N-Term(TMTpro)	4	1	0.3711	1.94	0.002726	0.01426	AELAESKCSELEEELK	K7(VGTMTpro): 100		756.099	2266.28	2266.29	-3.58	64.9356	42239	230531_Exploris_BenParker_BP-6445_A10.raw
E9Q8K5;A2ASS6;A0A5K1VVQ9;A0A5K1VVQ1;A2ASS6-2;E9Q8N1	Isoform of A2ASS6, Titin OS=Mus musculus OX=10090 GN=Ttn PE=1 SV=1;Titin OS=Mus musculus OX=10090 GN=Ttn PE=1 SV=1;Isoform of A2ASS6, Titin OS=Mus musculus OX=10090 GN=Ttn PE=1 SV=1;Isoform of A2ASS6, Titin OS=Mus musculus OX=10090 GN=Ttn PE=1 SV=1;Isoform of A2ASS6, Isoform 2 of Titin OS=Mus musculus OX=10090 GN=Ttn PE=1 SV=1;Isoform of A2ASS6, Titin OS=Mus musculus OX=10090 GN=Ttn PE=1 SV=1	A2ASS6 1xVGTMTpro [K16357(100)]; A0A5K1VVQ9 1xVGTMTpro [K16482(100)]	A2ASS6 1xVGTMTpro [K16357(100)]; A0A5K1VVQ9 1xVGTMTpro [K16482(100)]	K10(VGTMTpro): 100	-0.083921	0.555163	0.255579	0.708312			2.5193	2.84037	2.07635	2.21494	1.87628	2.07179	1.20992	0.826549	1.29396	0.452512	0.824188	0.613818	1.28137	1.43075	1.76227	1.72154	K10(VGTMTpro);N-Term(TMTpro)	3	1	0.1474	1.9	0.002377	0.01224	IGGGEYIELK	K10(VGTMTpro): 100		924.526	1848.04	1848.05	-1.48	29.5534	14219	230531_Exploris_BenParker_BP-6445_A9.raw
A0A2R8VK58;P04247	Isoform of P04247, Myoglobin (Fragment) OS=Mus musculus OX=10090 GN=Mb PE=1 SV=1;Myoglobin OS=Mus musculus OX=10090 GN=Mb PE=1 SV=3	P04247 1xVGTMTpro [K43(100)]	P04247 1xVGTMTpro [K43(100)]	K8(VGTMTpro): 100	-0.241225	0.374527	0.426516	0.494911			1.1692	0.991421	0.330267	1.6177	1.42499	1.6845	1.44194	0.78136	1.04657	0.326388	1.81609	1.49347	1.16037	0.371631	1.86942	1.06257	K8(VGTMTpro);N-Term(TMTpro)	4	1	0.3617	1.88	0.0003469	0.001975	THPETLDK	K8(VGTMTpro): 100		642.709	1926.11	1926.1	3.92	59.3889	38474	230531_Exploris_BenParker_BP-6445_A11.raw
Q5SX40;G3UW82;P13542	Myosin-1 OS=Mus musculus OX=10090 GN=Myh1 PE=1 SV=1;Myosin, heavy polypeptide 2, skeletal muscle, adult OS=Mus musculus OX=10090 GN=Myh2 PE=1 SV=1;Myosin-8 OS=Mus musculus OX=10090 GN=Myh8 PE=2 SV=2	Q5SX40 1xVGTMTpro [K1707(100)]; G3UW82 1xVGTMTpro [K1707(100)]; P13542 1xVGTMTpro [K1703(100)]	Q5SX40 1xVGTMTpro [K1707(100)]; G3UW82 1xVGTMTpro [K1707(100)]; P13542 1xVGTMTpro [K1703(100)]	K1(VGTMTpro): 100	-1.62379	0.000563786	3.24889	0.00417202	+	+	-0.568734	-1.5736	0.110644	-1.91282	-0.0201077	-1.21099	0.286738	-2.29956	0.237093	-1.84354	0.12519	-0.0633025	-0.0143552	-2.03006	0.29956	-1.60039	K1(VGTMTpro);N-Term(TMTpro)	3	1	0.462	1.84	0.0005318	0.002578	KIAEQELLDASER	K1(VGTMTpro): 100		663.712	1989.12	1989.13	-1.99	42.9753	24826	230531_Exploris_BenParker_BP-6445_A1.raw
P07310;A0A0J9YKD4	Creatine kinase M-type OS=Mus musculus OX=10090 GN=Ckm PE=1 SV=1;Isoform of P07310, Creatine kinase OS=Mus musculus OX=10090 GN=Ckm PE=1 SV=1	P07310 1xVGTMTpro [K116(100)]	P07310 1xVGTMTpro [K116(100)]	K9(VGTMTpro): 100	-0.192233	0.181489	0.74115	0.29196			1.55195	1.80817	1.84422	1.09385	1.55809	0.997544	0.531851	0.144658	0.254832	0.203769	0.194687	0.455452	0.511714	0.245577	0.678071	0.638526	K9(VGTMTpro);N-Term(TMTpro)	2	1	0.4176	1.82	0.0001197	9.98e-06	TDLNHENLK	K9(VGTMTpro): 100		571.661	1712.97	1712.96	7.06	38.1102	20661	230531_Exploris_BenParker_BP-6445_A7.raw
Q5SX40;G3UW82;P13542	Myosin-1 OS=Mus musculus OX=10090 GN=Myh1 PE=1 SV=1;Myosin, heavy polypeptide 2, skeletal muscle, adult OS=Mus musculus OX=10090 GN=Myh2 PE=1 SV=1;Myosin-8 OS=Mus musculus OX=10090 GN=Myh8 PE=2 SV=2	Q5SX40 1xVGTMTpro [K1267(100)]; G3UW82 1xVGTMTpro [K1267(100)]; P13542 1xVGTMTpro [K1263(100)]	Q5SX40 1xVGTMTpro [K1267(100)]; G3UW82 1xVGTMTpro [K1267(100)]; P13542 1xVGTMTpro [K1263(100)]	K10(VGTMTpro): 100	-0.212034	0.223063	0.651572	0.330134			0.560826	0.89045	1.14177	0.968922	0.85298	1.26589	0.699102	0.199672	0.637181	-0.0361819	0.74349	0.782155	0.615584	0.288831	0.946299	0.14122	K10(VGTMTpro);N-Term(TMTpro)	3	1	0.0939	1.81	0.0007791	0.00467	TLEDQVSELK	K10(VGTMTpro): 100		711.945	1422.88	1422.88	1.26	51.133	31554	230531_Exploris_BenParker_BP-6445_A12.raw
Q5SX40;P13541;Q5SX39;G3UW82;Q02566;B1AR69;A2AQP0;Q91Z83;P13542	Myosin-1 OS=Mus musculus OX=10090 GN=Myh1 PE=1 SV=1;Myosin-3 OS=Mus musculus OX=10090 GN=Myh3 PE=2 SV=2;Myosin-4 OS=Mus musculus OX=10090 GN=Myh4 PE=1 SV=1;Myosin, heavy polypeptide 2, skeletal muscle, adult OS=Mus musculus OX=10090 GN=Myh2 PE=1 SV=1;Myosin-6 OS=Mus musculus OX=10090 GN=Myh6 PE=1 SV=2;Myosin, heavy polypeptide 13, skeletal muscle OS=Mus musculus OX=10090 GN=Myh13 PE=1 SV=1;Myosin…	Q5SX40 1xVGTMTpro [K1397(100)]; P13541 1xVGTMTpro [K1391(100)]; Q5SX39 1xVGTMTpro [K1394(100)]; G3UW82 1xVGTMTpro [K1397(100)]; B1AR69 1xVGTMTpro [K1394(100)]; A2AQP0 1xVGTMTpro [K1397(100)]; Q91Z83 1xVGTMTpro [K1390(100)]; P13542 1xVGTMTpro [K1393(100)]	Q5SX40 1xVGTMTpro [K1397(100)]; P13541 1xVGTMTpro [K1391(100)]; Q5SX39 1xVGTMTpro [K1394(100)]; G3UW82 1xVGTMTpro [K1397(100)]; B1AR69 1xVGTMTpro [K1394(100)]; A2AQP0 1xVGTMTpro [K1397(100)]; Q91Z83 1xVGTMTpro [K1390(100)]; P13542 1xVGTMTpro [K1393(100)]	K8(VGTMTpro): 100	-0.231146	0.100682	0.997048	0.177392			3.49519	3.61226	3.62449	2.76623	3.50367	2.98953	2.75939	2.42101	2.55604	2.22303	2.60391	2.74677	2.51983	2.45198	2.79382	2.79635	K8(VGTMTpro);N-Term(TMTpro)	3	1	0.3164	1.77	0.002856	0.01462	TEELEEAK	K8(VGTMTpro): 100		1036.11	2071.22	2071.21	2.4	23.5321	9106	230531_Exploris_BenParker_BP-6445_A3.raw
P97772-2;E9QMC2;P97772;Q3UVX5	Isoform of P97772, Isoform 2 of Metabotropic glutamate receptor 1 OS=Mus musculus OX=10090 GN=Grm1 PE=1 SV=2;Isoform of Q3UVX5, Metabotropic glutamate receptor 5 OS=Mus musculus OX=10090 GN=Grm5 PE=1 SV=1;Metabotropic glutamate receptor 1 OS=Mus musculus OX=10090 GN=Grm1 PE=1 SV=2;Metabotropic glutamate receptor 5 OS=Mus musculus OX=10090 GN=Grm5 PE=1 SV=2	E9QMC2 1xVGTMTpro [K610(100)]	E9QMC2 1xVGTMTpro [K610(100)]	K6(VGTMTpro): 100	0.134321	0.281413	0.550656	0.38564			0.0065136	-0.118808	-0.0586758	-0.219243	-0.256063	-0.194048	-0.108253	0.0498486	-0.362819	0.361578	-0.486245	-0.367261	-0.396116	0.0935745	0.177304	-0.01543	K6(VGTMTpro);N-Term(TMTpro)	2	1	0.2412	1.7	0.004142	0.02269	DTPVVK	K6(VGTMTpro): 100		556.565	2223.24	2223.23	4.7	50.0264	30408	230531_Exploris_BenParker_BP-6445_A1.raw
P07310;A0A0J9YKD4	Creatine kinase M-type OS=Mus musculus OX=10090 GN=Ckm PE=1 SV=1;Isoform of P07310, Creatine kinase OS=Mus musculus OX=10090 GN=Ckm PE=1 SV=1	P07310 1xVGTMTpro [K101(0); K105(100)]	P07310 1xVGTMTpro [K105(100)]	K9(VGTMTpro): 100	-0.232193	0.213265	0.67108	0.328784			1.07008	0.798366	1.19068	0.301923	0.907223	0.370183	0.144597	-0.453105	-0.349357	0.195992	-0.141596	-0.0519276	-0.134649	-0.555519	-0.183164	0.0403581	K5(TMTpro);K9(VGTMTpro);N-Term(TMTpro)	2	1	0.4444	1.62	0.005284	0.03358	HGGYKPTDK	K9(VGTMTpro): 100		642.708	1926.11	1926.1	2.69	59.3601	38454	230531_Exploris_BenParker_BP-6445_A11.raw
H7BXC3;P17751;P17751-2	Isoform of P17751, Triosephosphate isomerase OS=Mus musculus OX=10090 GN=Tpi1 PE=1 SV=1;Triosephosphate isomerase OS=Mus musculus OX=10090 GN=Tpi1 PE=1 SV=5;Isoform of P17751, Isoform 2 of Triosephosphate isomerase OS=Mus musculus OX=10090 GN=Tpi1 PE=1 SV=5	P17751 1xVGTMTpro [K113(100)]	P17751 1xVGTMTpro [K113(100)]	K13(VGTMTpro): 100	-0.486257	0.0363065	1.44002	0.111945	+		0.0886145	0.0884686	0.854372	0.0327368	0.336827	-0.67611	-0.314343	-0.363376	-0.597285	-0.750428	-0.574781	-0.67516	0.293073	-1.13231	-0.139725	-0.467126	K13(VGTMTpro);N-Term(TMTpro)	4	1	0.0818	1.59	0.0004529	0.002214	HVFGESDELIGQK	K13(VGTMTpro): 100		666.709	1998.11	1998.1	6.34	37.7177	20527	230531_Exploris_BenParker_BP-6445_A1.raw
Q5SX40;G3UW82;P13542	Myosin-1 OS=Mus musculus OX=10090 GN=Myh1 PE=1 SV=1;Myosin, heavy polypeptide 2, skeletal muscle, adult OS=Mus musculus OX=10090 GN=Myh2 PE=1 SV=1;Myosin-8 OS=Mus musculus OX=10090 GN=Myh8 PE=2 SV=2	Q5SX40 1xVGTMTpro [K1267(100)]; G3UW82 1xVGTMTpro [K1267(100)]; P13542 1xVGTMTpro [K1263(100)]	Q5SX40 1xVGTMTpro [K1267(100)]; G3UW82 1xVGTMTpro [K1267(100)]; P13542 1xVGTMTpro [K1263(100)]	K10(VGTMTpro): 100	-0.294285	0.0200364	1.69818	0.0673952	+		0.206451	0.186931	0.418952	0.383959	0.300807	0.327805	0.132755	-0.460841	0.0191562	-0.440572	0.132665	-0.10972	0.0282893	-0.291574	0.29956	-0.411631	K10(VGTMTpro);N-Term(TMTpro)	3	1	0.0636	1.1	0.003718	0.01933	TLEDQVSELK	K10(VGTMTpro): 100		462.769	1848.05	1848.05	3.86	29.5889	14265	230531_Exploris_BenParker_BP-6445_A10.raw
