## Supplementary Tables for "Site-specific quantification of the *in vivo* UFMylome reveals myosin modification in ALS": Table S5.xlsx

### Sheet: Sheet1
Master Protein Accessions	Positions in Proteins	Modifications in Proteins all Sites	Modifications in Proteins	Master Protein Descriptions	Protein Accessions	Sequence	Modifications	Modifications all possible sites	Qvality PEP	Qvality q-value	SVM_Score	Number of Protein Groups	Number of Proteins	Number of PSMs	Number of Missed Cleavages	Theo MHplus in Da	Sequence Length	Confidence by Search Engine Sequest HT	Charge by Search Engine Sequest HT	Delta Score by Search Engine Sequest HT	Delta Cn by Search Engine Sequest HT	Rank by Search Engine Sequest HT	Search Engine Rank by Search Engine Sequest HT	Concatenated Rank by Search Engine Sequest HT	mz in Da by Search Engine Sequest HT	Delta M in ppm by Search Engine Sequest HT	Delta mz in Da by Search Engine Sequest HT	RT in min by Search Engine Sequest HT	Percolator q-Value by Search Engine Sequest HT	Percolator PEP by Search Engine Sequest HT	Percolator SVMScore by Search Engine Sequest HT	XCorr by Search Engine Sequest HT
Q5SX40; Q5SX39; G3UW82; P13542	Q5SX40 [1005-1029]; Q5SX39 [1002-1026]; G3UW82 [1005-1029]; P13542 [1001-1025]	Q5SX40 1xVG [K1023(100); K1029(0)]; Q5SX39 1xVG [K1020(100); K1026(0)]; G3UW82 1xVG [K1023(100); K1029(0)]; P13542 1xVG [K1019(100); K1025(0)]	Q5SX40 1xVG [K1023(100)]; Q5SX39 1xVG [K1020(100)]; G3UW82 1xVG [K1023(100)]; P13542 1xVG [K1019(100)]	Myosin-1 OS=Mus musculus OX=10090 GN=Myh1 PE=1 SV=1;Myosin-4 OS=Mus musculus OX=10090 GN=Myh4 PE=1 SV=1;Myosin, heavy polypeptide 2, skeletal muscle, adult OS=Mus musculus OX=10090 GN=Myh2 PE=1 SV=1;Myosin-8 OS=Mus musculus OX=10090 GN=Myh8 PE=2 SV=2	Q5SX40; Q5SX39; G3UW82; P13542	ALQEAHQQTLDDLQAEEDKVNTLTK	1xVG [K19(100)]	1xVG [K19(100); K25(0)]	0.0341267	0.000568241	0.52	4	4	2	1	2994.5	25	High	4		0.0139	2	2	2	749.384	3.8	0.00285	41.5122	0.0001044	0.005529	0.52	3.55
Q5SX40; Q5SX39; G3UW82; P13542	Q5SX40 [748-764]; Q5SX39 [745-761]; G3UW82 [748-764]; P13542 [744-760]	Q5SX40 1xVG [K751(100); K764(0)]; Q5SX39 1xVG [K748(100); K761(0)]; G3UW82 1xVG [K751(100); K764(0)]; P13542 1xVG [K747(100); K760(0)]	Q5SX40 1xVG [K751(100)]; Q5SX39 1xVG [K748(100)]; G3UW82 1xVG [K751(100)]; P13542 1xVG [K747(100)]	Myosin-1 OS=Mus musculus OX=10090 GN=Myh1 PE=1 SV=1;Myosin-4 OS=Mus musculus OX=10090 GN=Myh4 PE=1 SV=1;Myosin, heavy polypeptide 2, skeletal muscle, adult OS=Mus musculus OX=10090 GN=Myh2 PE=1 SV=1;Myosin-8 OS=Mus musculus OX=10090 GN=Myh8 PE=2 SV=2	Q5SX40; Q5SX39; G3UW82; P13542	ASEKLLGSIDIDHTQYK	1xVG [K4(100)]	1xVG [K4(100); K17(0)]	2.91726e-05	0.000282085	1.863	4	4	2	1	2074.08	17	High	3	0.7021	0	1	1	1	692.034	2.15	0.00149	36.6396	5.65e-05	2.129e-07	1.863	5.84
Q5SX40; Q5SX39; G3UW82; Q91Z83; P13542	Q5SX40 [1856-1866]; Q5SX39 [1853-1863]; G3UW82 [1856-1866]; Q91Z83 [1849-1859]; P13542 [1852-1862]	Q5SX40 1xGG [K1866(100)]; Q5SX39 1xGG [K1863(100)]; G3UW82 1xGG [K1866(100)]; Q91Z83 1xGG [K1859(100)]; P13542 1xGG [K1862(100)]	Q5SX40 1xGG [K1866(100)]; Q5SX39 1xGG [K1863(100)]; G3UW82 1xGG [K1866(100)]; Q91Z83 1xGG [K1859(100)]; P13542 1xGG [K1862(100)]	Myosin-1 OS=Mus musculus OX=10090 GN=Myh1 PE=1 SV=1;Myosin-4 OS=Mus musculus OX=10090 GN=Myh4 PE=1 SV=1;Myosin, heavy polypeptide 2, skeletal muscle, adult OS=Mus musculus OX=10090 GN=Myh2 PE=1 SV=1;Myosin-7 OS=Mus musculus OX=10090 GN=Myh7 PE=2 SV=1;Myosin-8 OS=Mus musculus OX=10090 GN=Myh8 PE=2 SV=2	Q5SX40; Q5SX39; G3UW82; Q91Z83; P13542	ELTYQTEEDRK	1xGG [K11(100)]	1xGG [K11(100)]	0.00342228	0.000282085	0.96	5	5	2	1	1525.71	11	High	2	0.5282	0	1	1	1	763.36	-0.05	-4e-05	20.2906	5.65e-05	0.0001989	0.96	2.84
Q5SX40; P13541; Q5SX39; G3UW82; Q02566; Q91Z83; P13542	Q5SX40 [171-185]; P13541 [171-185]; Q5SX39 [171-185]; G3UW82 [171-185]; Q02566 [170-184]; Q91Z83 [170-184]; P13542 [173-187]	Q5SX40 1xVG [K185(100)]; P13541 1xVG [K185(100)]; Q5SX39 1xVG [K185(100)]; G3UW82 1xVG [K185(100)]; Q02566 1xVG [K184(100)]; Q91Z83 1xVG [K184(100)]; P13542 1xVG [K187(100)]	Q5SX40 1xVG [K185(100)]; P13541 1xVG [K185(100)]; Q5SX39 1xVG [K185(100)]; G3UW82 1xVG [K185(100)]; Q02566 1xVG [K184(100)]; Q91Z83 1xVG [K184(100)]; P13542 1xVG [K187(100)]	Myosin-1 OS=Mus musculus OX=10090 GN=Myh1 PE=1 SV=1;Myosin-3 OS=Mus musculus OX=10090 GN=Myh3 PE=2 SV=2;Myosin-4 OS=Mus musculus OX=10090 GN=Myh4 PE=1 SV=1;Myosin, heavy polypeptide 2, skeletal muscle, adult OS=Mus musculus OX=10090 GN=Myh2 PE=1 SV=1;Myosin-6 OS=Mus musculus OX=10090 GN=Myh6 PE=1 SV=2;Myosin-7 OS=Mus musculus OX=10090 GN=Myh7 PE=2 SV=1;Myosin-8 OS=Mus musculus OX=10090 GN=Myh8 PE…	Q5SX40; P13541; Q5SX39; G3UW82; Q02566; Q91Z83; P13542	ENQSILITGESGAGK	1xVG [K15(100)]	1xVG [K15(100)]	0.00127695	0.000282085	1.147	7	7	3	0	1659.85	15	High	3	0.5806	0	1	1	1	553.961	7.88	0.00436	26.1934	5.65e-05	4.811e-05	1.147	3.41
Q5SX39; P13542	Q5SX39 [1526-1534]; P13542 [1525-1533]			Myosin-4 OS=Mus musculus OX=10090 GN=Myh4 PE=1 SV=1;Myosin-8 OS=Mus musculus OX=10090 GN=Myh8 PE=2 SV=2	Q5SX39; P13542	HIHELEKIK	1xVG [K]	1xVG [K7(50); K9(50)]	0.0468628	0.000835354	0.458	2	2	2	1	1302.75	9	High	3		0.0098	2	2	2	434.923	0.6	0.00026	21.0916	0.0001506	0.008747	0.458	4.03
Q5SX40; Q5SX39; G3UW82; P13542	Q5SX40 [1583-1595]; Q5SX39 [1580-1592]; G3UW82 [1583-1595]; P13542 [1579-1591]	Q5SX40 1xVG [K1586(100); K1594(0)]; Q5SX39 1xVG [K1583(100); K1591(0)]; G3UW82 1xVG [K1586(100); K1594(0)]; P13542 1xVG [K1582(100); K1590(0)]	Q5SX40 1xVG [K1586(100)]; Q5SX39 1xVG [K1583(100)]; G3UW82 1xVG [K1586(100)]; P13542 1xVG [K1582(100)]	Myosin-1 OS=Mus musculus OX=10090 GN=Myh1 PE=1 SV=1;Myosin-4 OS=Mus musculus OX=10090 GN=Myh4 PE=1 SV=1;Myosin, heavy polypeptide 2, skeletal muscle, adult OS=Mus musculus OX=10090 GN=Myh2 PE=1 SV=1;Myosin-8 OS=Mus musculus OX=10090 GN=Myh8 PE=2 SV=2	Q5SX40; Q5SX39; G3UW82; P13542	IAEKDEEIDQLKR	1xVG [K4(100)]	1xVG [K4(100); K12(0)]	0.00773412	0.000282085	0.805	4	4	3	2	1742.93	13	High	3	0.5093	0	1	1	1	581.649	2.88	0.00167	24.2772	5.65e-05	0.0006425	0.805	4.28
Q5SX40; G3UW82	Q5SX40 [1530-1537]; G3UW82 [1530-1537]			Myosin-1 OS=Mus musculus OX=10090 GN=Myh1 PE=1 SV=1;Myosin, heavy polypeptide 2, skeletal muscle, adult OS=Mus musculus OX=10090 GN=Myh2 PE=1 SV=1	Q5SX40; G3UW82	IHELEKIK	1xVG [K]	1xVG [K6(50); K8(50)]	0.156399	0.00530941	0.212	2	2	1	1	1165.69	8	High	3	0.0474	0	1	1	1	389.237	2.39	0.00093	21.4167	0.001296	0.05286	0.212	2.74
Q5SX40; Q5SX39; G3UW82; P13542	Q5SX40 [1568-1581]; Q5SX39 [1565-1578]; G3UW82 [1568-1581]; P13542 [1564-1577]	Q5SX40 1xVG [K1576(100)]; Q5SX39 1xVG [K1573(100)]; G3UW82 1xVG [K1576(100)]; P13542 1xVG [K1572(100)]	Q5SX40 1xVG [K1576(100)]; Q5SX39 1xVG [K1573(100)]; G3UW82 1xVG [K1576(100)]; P13542 1xVG [K1572(100)]	Myosin-1 OS=Mus musculus OX=10090 GN=Myh1 PE=1 SV=1;Myosin-4 OS=Mus musculus OX=10090 GN=Myh4 PE=1 SV=1;Myosin, heavy polypeptide 2, skeletal muscle, adult OS=Mus musculus OX=10090 GN=Myh2 PE=1 SV=1;Myosin-8 OS=Mus musculus OX=10090 GN=Myh8 PE=2 SV=2	Q5SX40; Q5SX39; G3UW82; P13542	IQLELNQVKSEIDR	1xVG [K9(100)]	1xVG [K9(100)]	0.0834487	0.00193556	0.343	4	4	1	1	1841.01	14	High	3	0.3582	0	1	1	1	614.343	1.07	0.00066	45.3263	0.0003401	0.02058	0.343	2.68
A2AQP0	A2AQP0 [1568-1582]	A2AQP0 1xGG [K1576(100); K1582(0)]	A2AQP0 1xGG [K1576(100)]	Myosin-7B OS=Mus musculus OX=10090 GN=Myh7b PE=3 SV=1	A2AQP0	IQLELSQVKAEVDRK	1xGG [K9(100)]	1xGG [K9(100); K15(0)]	0.199854	0.00834627	0.158	1	1	1	2	1870.04	15	High	4	0.1195	0	1	1	1	468.266	0.82	0.00039	35.0882	0.002448	0.07691	0.158	2.51
Q5SX40; Q5SX39; G3UW82	Q5SX40 [207-237]; Q5SX39 [207-237]; G3UW82 [207-237]	Q5SX40 1xVG [K207(0); K214(100); K237(0)]; Q5SX39 1xVG [K207(0); K214(100); K237(0)]; G3UW82 1xVG [K207(0); K214(100); K237(0)]	Q5SX40 1xVG [K214(100)]; Q5SX39 1xVG [K214(100)]; G3UW82 1xVG [K214(100)]	Myosin-1 OS=Mus musculus OX=10090 GN=Myh1 PE=1 SV=1;Myosin-4 OS=Mus musculus OX=10090 GN=Myh4 PE=1 SV=1;Myosin, heavy polypeptide 2, skeletal muscle, adult OS=Mus musculus OX=10090 GN=Myh2 PE=1 SV=1	Q5SX40; Q5SX39; G3UW82	KEEATSGKMQGTLEDQIISANPLLEAFGNAK	1xOxidation [M9]; 1xVG [K8(100)]	1xOxidation [M9]; 1xVG [K1(0); K8(100); K31(0)]	8.74619e-05	0.000282085	1.655	3	3	2	2	3462.74	31	High	4		0.0212	2	2	2	866.442	1.76	0.00152	56.4091	5.65e-05	1.033e-06	1.655	5.54
Q5SX40; Q5SX39; G3UW82; P13542	Q5SX40 [1582-1594]; Q5SX39 [1579-1591]; G3UW82 [1582-1594]; P13542 [1578-1590]	Q5SX40 1xVG [K1582(0); K1586(0); K1594(100)]; Q5SX39 1xVG [K1579(0); K1583(0); K1591(100)]; G3UW82 1xVG [K1582(0); K1586(0); K1594(100)]; P13542 1xVG [K1578(0); K1582(0); K1590(100)]	Q5SX40 1xVG [K1594(100)]; Q5SX39 1xVG [K1591(100)]; G3UW82 1xVG [K1594(100)]; P13542 1xVG [K1590(100)]	Myosin-1 OS=Mus musculus OX=10090 GN=Myh1 PE=1 SV=1;Myosin-4 OS=Mus musculus OX=10090 GN=Myh4 PE=1 SV=1;Myosin, heavy polypeptide 2, skeletal muscle, adult OS=Mus musculus OX=10090 GN=Myh2 PE=1 SV=1;Myosin-8 OS=Mus musculus OX=10090 GN=Myh8 PE=2 SV=2	Q5SX40; Q5SX39; G3UW82; P13542	KIAEKDEEIDQLK	1xVG [K13(100)]	1xVG [K1(0); K5(0); K13(100)]	7.31688e-06	0.000282085	2.125	4	4	23	2	1714.92	13	High	3	0.414	0	1	1	1	572.317	8.36	0.00478	21.2523	5.65e-05	2.938e-08	2.125	4.42
Q5SX40; P13541; Q5SX39; G3UW82; Q02566; E9Q264; P13542	Q5SX40 [949-959]; P13541 [943-953]; Q5SX39 [946-956]; G3UW82 [949-959]; Q02566 [944-954]; E9Q264 [933-943]; P13542 [945-955]	Q5SX40 1xVG [K949(100); K958(0); K959(0)]; P13541 1xVG [K943(100); K952(0); K953(0)]; Q5SX39 1xVG [K946(100); K955(0); K956(0)]; G3UW82 1xVG [K949(100); K958(0); K959(0)]; Q02566 1xVG [K944(100); K953(0); K954(0)]; E9Q264 1xVG [K933(100); K942(0); K943(0)]; P13542 1xVG [K945(100); K954(0); K955(0)]	Q5SX40 1xVG [K949(100)]; P13541 1xVG [K943(100)]; Q5SX39 1xVG [K946(100)]; G3UW82 1xVG [K949(100)]; Q02566 1xVG [K944(100)]; E9Q264 1xVG [K933(100)]; P13542 1xVG [K945(100)]	Myosin-1 OS=Mus musculus OX=10090 GN=Myh1 PE=1 SV=1;Myosin-3 OS=Mus musculus OX=10090 GN=Myh3 PE=2 SV=2;Myosin-4 OS=Mus musculus OX=10090 GN=Myh4 PE=1 SV=1;Myosin, heavy polypeptide 2, skeletal muscle, adult OS=Mus musculus OX=10090 GN=Myh2 PE=1 SV=1;Myosin-6 OS=Mus musculus OX=10090 GN=Myh6 PE=1 SV=2;Myosin, heavy chain 15 OS=Mus musculus OX=10090 GN=Myh15 PE=1 SV=1;Myosin-8 OS=Mus musculus OX=1…	Q5SX40; P13541; Q5SX39; G3UW82; Q02566; E9Q264; P13542	KLEDECSELKK	1xCarbamidomethyl [C6]; 1xVG [K1(100)]	1xCarbamidomethyl [C6]; 1xVG [K1(100); K10(0); K11(0)]	0.000294488	0.000282085	1.425	7	7	12	2	1534.78	11	High	3	0.5294	0	1	1	1	512.268	7.86	0.00402	18.044	5.65e-05	5.885e-06	1.425	4.93
Q5SX40; Q5SX39; G3UW82	Q5SX40 [1736-1756]; Q5SX39 [1733-1753]; G3UW82 [1736-1756]	Q5SX40 1xVG [K1736(100)]; Q5SX39 1xVG [K1733(100)]; G3UW82 1xVG [K1736(100)]	Q5SX40 1xVG [K1736(100)]; Q5SX39 1xVG [K1733(100)]; G3UW82 1xVG [K1736(100)]	Myosin-1 OS=Mus musculus OX=10090 GN=Myh1 PE=1 SV=1;Myosin-4 OS=Mus musculus OX=10090 GN=Myh4 PE=1 SV=1;Myosin, heavy polypeptide 2, skeletal muscle, adult OS=Mus musculus OX=10090 GN=Myh2 PE=1 SV=1	Q5SX40; Q5SX39; G3UW82	KLETDISQIQGEMEDIVQEAR	1xOxidation [M13]; 1xVG [K1(100)]	1xOxidation [M13]; 1xVG [K1(100)]	6.41879e-07	0.000282085	2.586	3	3	4	1	2604.28	21	High	3	0.7254	0	1	1	1	868.768	2.81	0.00244	44.9376	5.65e-05	8.91e-10	2.586	5.68
Q5SX40; P13541; Q5SX39; G3UW82; Q02566; B1AR69; Q91Z83; P13542	Q5SX40 [1804-1816]; P13541 [1798-1810]; Q5SX39 [1801-1813]; G3UW82 [1804-1816]; Q02566 [1799-1811]; A0A2I3BPY4 [22-34]; B1AR69 [1801-1813]; Q91Z83 [1797-1809]; M0QWL0 [169-181]; P13542 [1800-1812]	Q5SX40 1xGG [K1813(99.6); K1816(0.5)]; P13541 1xGG [K1807(99.6); K1810(0.5)]; Q5SX39 1xGG [K1810(99.6); K1813(0.5)]; G3UW82 1xGG [K1813(99.6); K1816(0.5)]; Q02566 1xGG [K1808(99.6); K1811(0.5)]; A0A2I3BPY4 1xGG [K31(99.6); K34(0.5)]; B1AR69 1xGG [K1810(99.6); K1813(0.5)]; Q91Z83 1xGG [K1806(99.6); K1809(0.5)]; M0QWL0 1xGG [K178(99.6); K181(0.5)]; P13542 1xGG [K1809(99.6); K1812(0.5)]	Q5SX40 1xGG [K1813(99.6)]; P13541 1xGG [K1807(99.6)]; Q5SX39 1xGG [K1810(99.6)]; G3UW82 1xGG [K1813(99.6)]; Q02566 1xGG [K1808(99.6)]; A0A2I3BPY4 1xGG [K31(99.6)]; B1AR69 1xGG [K1810(99.6)]; Q91Z83 1xGG [K1806(99.6)]; M0QWL0 1xGG [K178(99.6)]; P13542 1xGG [K1809(99.6)]	Myosin-1 OS=Mus musculus OX=10090 GN=Myh1 PE=1 SV=1;Myosin-3 OS=Mus musculus OX=10090 GN=Myh3 PE=2 SV=2;Myosin-4 OS=Mus musculus OX=10090 GN=Myh4 PE=1 SV=1;Myosin, heavy polypeptide 2, skeletal muscle, adult OS=Mus musculus OX=10090 GN=Myh2 PE=1 SV=1;Myosin-6 OS=Mus musculus OX=10090 GN=Myh6 PE=1 SV=2;Myosin, heavy polypeptide 13, skeletal muscle OS=Mus musculus OX=10090 GN=Myh13 PE=1 SV=1;Myosin…	Q5SX40; P13541; Q5SX39; G3UW82; Q02566; A0A2I3BPY4; B1AR69; Q91Z83; M0QWL0; P13542	LDEAEQIALKGGK	1xGG [K10(99.6)]	1xGG [K10(99.6); K13(0.5)]	0.0309473	0.000568241	0.539	8	10	4	1	1485.79	13	High	3	0.0201	0	1	1	1	495.936	2.13	0.00106	28.6866	0.0001044	0.004785	0.539	2.99
Q5SX40; P13541; Q5SX39; G3UW82; Q02566; B1AR69; Q91Z83; P13542	Q5SX40 [488-505]; P13541 [486-503]; Q5SX39 [488-505]; G3UW82 [488-505]; Q02566 [486-503]; B1AR69 [487-504]; Q91Z83 [485-502]; P13542 [488-505]	Q5SX40 1xVG [K505(100)]; P13541 1xVG [K503(100)]; Q5SX39 1xVG [K505(100)]; G3UW82 1xVG [K505(100)]; Q02566 1xVG [K503(100)]; B1AR69 1xVG [K504(100)]; Q91Z83 1xVG [K502(100)]; P13542 1xVG [K505(100)]	Q5SX40 1xVG [K505(100)]; P13541 1xVG [K503(100)]; Q5SX39 1xVG [K505(100)]; G3UW82 1xVG [K505(100)]; Q02566 1xVG [K503(100)]; B1AR69 1xVG [K504(100)]; Q91Z83 1xVG [K502(100)]; P13542 1xVG [K505(100)]	Myosin-1 OS=Mus musculus OX=10090 GN=Myh1 PE=1 SV=1;Myosin-3 OS=Mus musculus OX=10090 GN=Myh3 PE=2 SV=2;Myosin-4 OS=Mus musculus OX=10090 GN=Myh4 PE=1 SV=1;Myosin, heavy polypeptide 2, skeletal muscle, adult OS=Mus musculus OX=10090 GN=Myh2 PE=1 SV=1;Myosin-6 OS=Mus musculus OX=10090 GN=Myh6 PE=1 SV=2;Myosin, heavy polypeptide 13, skeletal muscle OS=Mus musculus OX=10090 GN=Myh13 PE=1 SV=1;Myosin…	Q5SX40; P13541; Q5SX39; G3UW82; Q02566; B1AR69; Q91Z83; P13542	LQQFFNHHMFVLEQEEYK	1xOxidation [M9]; 1xVG [K18(100)]	1xOxidation [M9]; 1xVG [K18(100)]	0.0348355	0.000568241	0.516	8	8	1	0	2539.21	18	High	4	0.4257	0	1	1	1	635.559	2.77	0.00176	39.0435	0.0001044	0.0057	0.516	3.97
Q5SX39	Q5SX39 [881-908]	Q5SX39 1xVG [K888(100)]	Q5SX39 1xVG [K888(100)]	Myosin-4 OS=Mus musculus OX=10090 GN=Myh4 PE=1 SV=1	Q5SX39	MVALMQEKNDLQLQVQAEADGLADAEER	1xVG [K8(100)]	1xVG [K8(100)]	0.0488079	0.000835354	0.45	1	1	1	1	3271.59	28	High	3	0.0227	0	1	1	1	1091.21	5.38	0.00587	57.0315	0.0001506	0.009327	0.45	1.32
Q5SX39	Q5SX39 [1536-1561]	Q5SX39 1xVG [K1541(100); K1561(0)]	Q5SX39 1xVG [K1541(100)]	Myosin-4 OS=Mus musculus OX=10090 GN=Myh4 PE=1 SV=1	Q5SX39	QIDQEKSELQASLEEAEASLEHEEGK	1xVG [K6(100)]	1xVG [K6(100); K26(0)]	9.29766e-08	0.000282085	2.952	1	1	2	1	3083.47	26	High	4	0.6854	0	1	1	1	771.624	3.52	0.00271	53.5279	5.65e-05	5.569e-11	2.952	8.2
Q5SX40; P13541; Q5SX39; G3UW82; B1AR69; P13542	Q5SX40 [371-386]; P13541 [369-384]; Q5SX39 [371-386]; G3UW82 [371-386]; B1AR69 [370-385]; P13542 [371-386]	Q5SX40 1xVG [K386(100)]; P13541 1xVG [K384(100)]; Q5SX39 1xVG [K386(100)]; G3UW82 1xVG [K386(100)]; B1AR69 1xVG [K385(100)]; P13542 1xVG [K386(100)]	Q5SX40 1xVG [K386(100)]; P13541 1xVG [K384(100)]; Q5SX39 1xVG [K386(100)]; G3UW82 1xVG [K386(100)]; B1AR69 1xVG [K385(100)]; P13542 1xVG [K386(100)]	Myosin-1 OS=Mus musculus OX=10090 GN=Myh1 PE=1 SV=1;Myosin-3 OS=Mus musculus OX=10090 GN=Myh3 PE=2 SV=2;Myosin-4 OS=Mus musculus OX=10090 GN=Myh4 PE=1 SV=1;Myosin, heavy polypeptide 2, skeletal muscle, adult OS=Mus musculus OX=10090 GN=Myh2 PE=1 SV=1;Myosin, heavy polypeptide 13, skeletal muscle OS=Mus musculus OX=10090 GN=Myh13 PE=1 SV=1;Myosin-8 OS=Mus musculus OX=10090 GN=Myh8 PE=2 SV=2	Q5SX40; P13541; Q5SX39; G3UW82; B1AR69; P13542	QREEQAEPDGTEVADK	1xVG [K16(100)]	1xVG [K16(100)]	9.41703e-05	0.000282085	1.641	6	6	1	1	1957.91	16	High	3	0.3369	0	1	1	1	653.312	5.62	0.00366	17.5162	5.65e-05	1.144e-06	1.641	2.82
Q5SX39	Q5SX39 [36-49]	Q5SX39 1xGG [K44(100); K49(0)]	Q5SX39 1xGG [K44(100)]	Myosin-4 OS=Mus musculus OX=10090 GN=Myh4 PE=1 SV=1	Q5SX39	SSVFVVDAKESYVK	1xGG [K9(100)]	1xGG [K9(100); K14(0)]	0.00135323	0.000282085	1.136	1	1	3	1	1671.86	14	High	3	0.2494	0	1	1	1	557.958	-0.16	-9e-05	35.3888	5.65e-05	5.223e-05	1.136	4.29
Q5SX39; P13542	Q5SX39 [1029-1046]; P13542 [1028-1045]	Q5SX39 1xVG [K1030(0); K1046(100)]; P13542 1xVG [K1029(0); K1045(100)]	Q5SX39 1xVG [K1046(100)]; P13542 1xVG [K1045(100)]	Myosin-4 OS=Mus musculus OX=10090 GN=Myh4 PE=1 SV=1;Myosin-8 OS=Mus musculus OX=10090 GN=Myh8 PE=2 SV=2	Q5SX39; P13542	TKLEQQVDDLEGSLEQEK	1xVG [K18(100)]	1xVG [K2(0); K18(100)]	1.25362e-05	0.000282085	2.023	2	2	1	1	2245.12	18	High	3	0.6595	0	1	1	1	749.045	0.03	2e-05	44.7267	5.65e-05	6.329e-08	2.023	5.55
Q5SX39	Q5SX39 [619-638]	Q5SX39 1xVG [K638(100)]	Q5SX39 1xVG [K638(100)]	Myosin-4 OS=Mus musculus OX=10090 GN=Myh4 PE=1 SV=1	Q5SX39	TLAFLFSGGQAAEAEGGGGK	1xVG [K20(100)]	1xVG [K20(100)]	2.82003e-08	0.000282085	3.178	1	1	1	0	2024.01	20	High	2	0.793	0	1	1	1	1012.51	1.45	0.00147	50.6239	5.65e-05	1.013e-11	3.178	4.88
Q5SX39; G3UW82; B1AR69; P13542	Q5SX39 [192-205]; G3UW82 [192-205]; B1AR69 [192-205]; P13542 [194-207]	Q5SX39 1xVG [K205(100)]; G3UW82 1xVG [K205(100)]; B1AR69 1xVG [K205(100)]; P13542 1xVG [K207(100)]	Q5SX39 1xVG [K205(100)]; G3UW82 1xVG [K205(100)]; B1AR69 1xVG [K205(100)]; P13542 1xVG [K207(100)]	Myosin-4 OS=Mus musculus OX=10090 GN=Myh4 PE=1 SV=1;Myosin, heavy polypeptide 2, skeletal muscle, adult OS=Mus musculus OX=10090 GN=Myh2 PE=1 SV=1;Myosin, heavy polypeptide 13, skeletal muscle OS=Mus musculus OX=10090 GN=Myh13 PE=1 SV=1;Myosin-8 OS=Mus musculus OX=10090 GN=Myh8 PE=2 SV=2	Q5SX39; G3UW82; B1AR69; P13542	VIQYFATIAVTGDK	1xVG [K14(100)]	1xVG [K14(100)]	0.00166228	0.000282085	1.097	4	4	1	0	1681.92	14	High	3	0.1176	0	1	1	1	561.315	8.19	0.00459	42.1982	5.65e-05	7.054e-05	1.097	2.38
Q5SX40; P13541; Q5SX39; P13542	Q5SX40 [731-746]; P13541 [725-740]; Q5SX39 [728-743]; P13542 [727-742]	Q5SX40 1xVG [K746(100)]; P13541 1xVG [K740(100)]; Q5SX39 1xVG [K743(100)]; P13542 1xVG [K742(100)]	Q5SX40 1xVG [K746(100)]; P13541 1xVG [K740(100)]; Q5SX39 1xVG [K743(100)]; P13542 1xVG [K742(100)]	Myosin-1 OS=Mus musculus OX=10090 GN=Myh1 PE=1 SV=1;Myosin-3 OS=Mus musculus OX=10090 GN=Myh3 PE=2 SV=2;Myosin-4 OS=Mus musculus OX=10090 GN=Myh4 PE=1 SV=1;Myosin-8 OS=Mus musculus OX=10090 GN=Myh8 PE=2 SV=2	Q5SX40; P13541; Q5SX39; P13542	VLNASAIPEGQFIDSK	1xVG [K16(100)]	1xVG [K16(100)]	1.12208e-05	0.000282085	2.044	4	4	3	0	1844.98	16	High	2	0.6165	0	1	1	1	922.992	1.33	0.00123	46.3594	5.65e-05	5.423e-08	2.044	3.99
Q5SX40; Q5SX39; G3UW82; P13542	Q5SX40 [1720-1734]; Q5SX39 [1717-1731]; G3UW82 [1720-1734]; P13542 [1716-1730]	Q5SX40 1xVG [K1734(100)]; Q5SX39 1xVG [K1731(100)]; G3UW82 1xVG [K1734(100)]; P13542 1xVG [K1730(100)]	Q5SX40 1xVG [K1734(100)]; Q5SX39 1xVG [K1731(100)]; G3UW82 1xVG [K1734(100)]; P13542 1xVG [K1730(100)]	Myosin-1 OS=Mus musculus OX=10090 GN=Myh1 PE=1 SV=1;Myosin-4 OS=Mus musculus OX=10090 GN=Myh4 PE=1 SV=1;Myosin, heavy polypeptide 2, skeletal muscle, adult OS=Mus musculus OX=10090 GN=Myh2 PE=1 SV=1;Myosin-8 OS=Mus musculus OX=10090 GN=Myh8 PE=2 SV=2	Q5SX40; Q5SX39; G3UW82; P13542	VQLLHTQNTSLINTK	1xVG [K15(100)]	1xVG [K15(100)]	6.37851e-06	0.000282085	2.151	4	4	2	0	1866.04	15	High	3	0.6764	0	1	1	1	622.687	1.54	0.00096	33.5356	5.65e-05	2.406e-08	2.151	5.5
